# Co-immunoprecipitation with MYR1 identifies three additional proteins within the *Toxoplasma* parasitophorous vacuole required for translocation of dense granule effectors into host cells

**DOI:** 10.1101/867788

**Authors:** Alicja M. Cygan, Terence C. Theisen, Alma G. Mendoza, Nicole D. Marino, Michael W. Panas, John C. Boothroyd

## Abstract

*Toxoplasma gondii* is a ubiquitous, intracellular protozoan that extensively modifies infected host cells through secreted effector proteins. Many such effectors must be translocated across the parasitophorous vacuole (PV) in which the parasites replicate, ultimately ending up in the host cytosol or nucleus. This translocation has previously been shown to be dependent on five parasite proteins: MYR1, MYR2, MYR3, ROP17, and ASP5. We report here the identification of several MYR1-interacting and novel PV-localized proteins via affinity purification of MYR1, including TGGT1_211460 (dubbed MYR4), TGGT1_204340 (dubbed GRA54) and TGGT1_270320 (PPM3C). Further, we show that three of the MYR1-interacting proteins, GRA44, GRA45, and MYR4, are essential for the translocation of the *Toxoplasma* effector protein GRA16, and for the upregulation of human c-Myc and cyclin E1 in infected cells. GRA44 and GRA45 contain ASP5-processing motifs, but like MYR1, processing at these sites appears to be nonessential for their role in protein translocation. These results expand our understanding of the mechanism of effector translocation in *Toxoplasma* and indicate that the process is highly complex and dependent on at least eight discrete proteins.

**Importance:** *Toxoplasma* is an extremely successful intracellular parasite and important human pathogen. Upon infection of a new cell, *Toxoplasma* establishes a replicative vacuole and translocates parasite effectors across this vacuole to function from the host cytosol and nucleus. These effectors play a key role in parasite virulence. The work reported here newly identifies three parasite proteins that are necessary for protein translocation into the host cell. These results significantly increase our knowledge of the molecular players involved in protein translocation in *Toxoplasma*-infected cells, and provide additional potential drug targets.
