## Supplemental File 2 for "Co-immunoprecipitation with MYR1 identifies three additional proteins within the *Toxoplasma* parasitophorous vacuole required for translocation of dense granule effectors into host cells"

### Sheet: Primers
Primer List
Sequence	Purpose
AAGTTGGCTCAACACACTCTCGCGAG	Forward sgRNA sequence against GRA44 + overhang to clone into pU6-Universal
AAAACTCGCGAGAGTGTGTTGAGCCA	Reverse sgRNA sequence against GRA44 + overhang to clone into pU6-Universal
AAGTTGCTCGGTGCTCCGCCCTTCTGG	Forward sgRNA sequence against GRA45 + overhang to clone into pU6-Universal
AAAACCAGAAGGGCGGAGCACCGAGCA	Reverse sgRNA sequence against GRA45 + overhang to clone into pU6-Universal
AAGTTGCCGAGCCACAGTGACCCCGG	Forward sgRNA sequence against MYR4 + overhang to clone into pU6-Universal
AAAACCGGGGTCACTGTGGCTCGGCA	Reverse sgRNA sequence against MYR4 + overhang to clone into pU6-Universal
AAGTTcagttcgtcatctgacgcggG	Forward sgRNA sequence against GRA7 + overhang to clone into pU6-Universal
AAAACccgcgtcagatgacgaactgA	Reverse sgRNA sequence against GRA7 + overhang to clone into pU6-Universal
AAGTTaatgttgcacgatccatcagG	Forward sgRNA sequence against CST1 + overhang to clone into pU6-Universal
AAAACctgatggatcgtgcaacattA	Reverse sgRNA sequence against CST1 + overhang to clone into pU6-Universal
AAGTTGACGACGCCCAACGTGACAGG	Forward sgRNA sequence against GRA54 + overhang to clone into pU6-Universal
AAAACCTGTCACGTTGGGCGTCGTCA	Reverse sgRNA sequence against GRA54 + overhang to clone into pU6-Universal
AAGTTggaggagagcgggattctggG	Forward sgRNA sequence against PPM3C + overhang to clone into pU6-Universal
AAAACccagaatcccgctctcctccA	Reverse sgRNA sequence against PPM3C + overhang to clone into pU6-Universal
AAGTTGCGTCGGGGTCTGTGTTGTCGG	Forward sgRNA sequence against GRA52 + overhang to clone into pU6-Universal
AAAACCGACAACACAGACCCCGACGCA	Reverse sgRNA sequence against GRA52 + overhang to clone into pU6-Universal
GCGGCGAGTGGCATGCT	Forward genotyping primer for RHΔgra16Δmyr3::GRA16-HA. ~500bp upstream of sgRNA cut site
CGACAGGAGGCGGTAACGC	Reverse genotyping primer for RHΔgra16Δmyr3::GRA16-HA. ~500 bp downstream of sgRNA cut site
GGCAAAGTGCGTACAGTCTCC	Forward genotyping primer for RHΔgra16Δgra44::GRA16-HA.~500bp upstream of sgRNA cut site
CCGTTAGAAACGGCTGCTTG	Reverse genotyping primer for RHΔgra16Δgra44::GRA16-HA. ~500 bp downstream of sgRNA cut site
GGACATCAACTGAGGGCATT	Forward genotyping primer for RHΔgra16Δgra45::GRA16-HA.~500bp upstream of sgRNA cut site
CTCGTCTGCAACGCACCC	Reverse genotyping primer for RHΔgra16Δgra45::GRA16-HA. ~500 bp downstream of sgRNA cut site
GCGGTTTCGAGCGGAGAG	Forward genotyping primer for RHΔgra16Δmyr4::GRA16-HA.~500bp upstream of sgRNA cut site
GAACAAACGCCTGCTCTTGC	Reverse genotyping primer for RHΔgra16Δmyr4::GRA16-HA. ~500 bp downstream of sgRNA cut site
GGTGGTTTGAAGTGGAATCTCGG	Forward genotyping primer for RHΔgra16Δgra7::GRA16-HA.~500bp upstream of sgRNA cut site
GTCCTCGTGAGACCCATGC	Reverse genotyping primer for RHΔgra16Δgra7::GRA16-HA. ~500 bp downstream of sgRNA cut site
GAGGTGGCCGATGAACAG	Forward genotyping primer for RHΔgra16Δcst1::GRA16-HA.~500bp upstream of sgRNA cut site
GCTGTCTAACTTCCGCTGTCA	Reverse genotyping primer for RHΔgra16Δcst1::GRA16-HA. ~500 bp downstream of sgRNA cut site
ACGACTGGCTTGTAACTGCA	Forward genotyping primer for RHΔgra16Δgra54::GRA16-HA.~500bp upstream of sgRNA cut site
CATCTTCTTGGCGCGCT	Reverse genotyping primer for RHΔgra16Δgra54::GRA16-HA. ~500 bp downstream of sgRNA cut site
GAGATTTCACTCCACCAGAAGG	Forward genotyping primer for RHΔgra16ΔPPM3C::GRA16-HA.~500bp upstream of sgRNA cut site
GCCCTCCGTTGCAGAATG	Reverse genotyping primer for RHΔgra16ΔPPM3C::GRA16-HA. ~500 bp downstream of sgRNA cut site
gcgc aagctt TCCTTCCAGACAGGAGCACGA	For PTKO2 MYR4 3xHA Endogenous Tagging HindIIII ligation into pGRA_3xHA (used to make MYR4 single clone)
gcgc ccatgg GTAGTACCTGTTATAGCCATAGTGGTC	Rev PTKO2 MYR4 3xHA Endogenous Tagging NcoI ligation into pGRA_3xHA (used to make MYR4 single clone)
TGCAGGGTACCCTCGAGGATGTCGGACGAGACCGAGTT	For PTKO2 MYR4 3xHA Endogenous Tagging Gibson into pTKO2_3xHA
gggacgtcgtacgggtagatGTAGTACCTGTTATAGCCATAGTG	Rev PTKO2 MYR4 3xHA Endogenous Tagging Gibson into pTKO2_3xHA
TGCAGGGTACCCTCGAGGATCAAAATGAATCCCAACCTTCCTCCAG	For PTKO2 PPM3C 3xHA Endogenous Tagging Gibson into pTKO2_3xHA
gggacgtcgtacgggtagatAAACAGGGAAACTGTGTCGCCC	Rev PTKO2 PPM3C 3xHA Endogenous Tagging Gibson into pTKO2_3xHA
GTCTAGCGGCCGCGGGTCGTTTATATGTGATACCAG	For PTKO2 GRA54 3xHA Endogenous Tagging NotI Ligation into pTKO2_3xHA
GTCTAGATATCatACAAAAAACTGAGATAAGTTACGTCC	Rev PTKO2 GRA54 3xHA Endogenous Tagging EcoRV Ligation into pTKO2_3xHA
AAGGCTGTAGTATGCATGATGGAATTCCCACAGTATATTACC	Gibson For_GRA44 promoter (~2000bp upstream of start codon) - to clone into pX_V5 for ectopic expression
AGGGGgttggggatgggcttgccGATTTCCGTTGCGTCAGTCGAG	Gibson Rev_GRA44 for ectopic expression - to clone into pX_V5 for ectopic expression
AAGGCTGTAGTATGCATGATGCCACTGTCGTCATCACGTT	Gibson For_GRA45 promoter (~2000bp upstream of start codon) - to clone into pX_V5 for ectopic expression
AGGGGgttggggatgggcttgccGATCTGTTCCTTAGCCATCATG	Gibson Rev_GRA45_for ectopic expression - to clone into pX_V5 for ectopic expression
AAGGCTGTAGTATGCATGATGTGTACGCATCGTTAGCTAGTT	Gibson_For_211460 promoter (~2000bp upstream of start codon) - to clone into pX_V5 for ectopic expression
AGGGGgttggggatgggcttgccGATGTAGTACCTGTTATAGCCATAGTG	Gibson Rev_211460_for ectopic expression - to clone into pX_V5 for ectopic expression
CTAATGCAGCCTgcACGTCTGAGTG	Overlap extension PCR GRA44 TEXEL1 mutation RtoA For
GATGCCACTCAGACGTgcAGGCTGCATTA	Overlap extension PCR GRA44 TEXEL1 mutation RtoA Rev
AAGTGGTTCGGCTCGGCTCTTGGAA	Overlap extensionPCR GRA44 TEXEL2 mutation RtoA For
CAATTCCAAGAGCCGAGCCGAACCA	Overlap extensionPCR GRA44 TEXEL2 mutation RtoA Rev
GTCCCTCACTCATCAGCCGcgcCGGCGA	Overlap extension PCR GRA45 TEXEL mutation RtoA Rev
CAGGTGGGGTCGTCGCCGgcgCGGCT	Overlap extension PCR GRA45 TEXEL mutation RtoA For
GCACCTTCCCCTCGAAGACGcgcCGGGTG	Overlap extension PCR MYR4 TEXEL mutation RtoA Rev
GTGGGTAAAAGACACCCGgcgCGTCTTC	Overlap extension PCR MYR4 TEXEL mutation RtoA For
CAGCACCTTCCCCTCGcgccgccgcCGGG	Overlap extension PCR MYR4 TEXEL mutation RRLtoAAA Rev
GGTAAAAGACACCCGgcggcggcgCGAGGG	Overlap extension PCR MYR4 TEXEL mutation RRLtoAAA For

### Sheet: Plasmids
Plasmid List
Name	Features
PTKO2-CAT-mCherry	Used for insertion of CAT marker.
pU6-Universal	Used for gene disruption.
pU6-MYR3	Disruption of MYR3
pU6-GRA44	Disruption of GRA44
pU6-GRA45	Disruption of GRA45
pU6-MYR4	Disruption of MYR4
pU6-GRA7	Disruption of GRA7
pU6-CST1	Disruption of CST1
pU6-204340	Disruption of GRA54
pU6-GRA52	Disruption of GRA52
pU6-PPM3C	Disruption of PPM3C
pGRA-V5	Empty ectopic expression plasmid with C-terminal V5 tag. GRA1 promoter.
pX-V5	Empty ectopic expression plasmid with C-terminal V5 tag. No promoter.
pGRA44-GRA44-V5	For ectopic expression of V5 tagged GRA44 under its native promoter.
pGRA45-GRA45-V5	For ectopic expression of V5 tagged GRA45 under its native promoter.
pMYR4-MYR4-V5	For ectopic expression of V5 tagged MYR4 under its native promoter.
pGRA44-GRA44 (TXL1 mut)-V5	For ectopic expression of V5 tagged GRA44 with R83A mutation under its native promoter.
pGRA44-GRA44 (TXL2 mut)-V5	For ectopic expression of V5 tagged GRA44 with R1348A mutation under its native promoter.
pGRA45-GRA45 (TXL mut)-V5	For ectopic expression of V5 tagged GRA45 with R64A mutation under its native promoter.
pMYR4-MYR4 (TXL mut)-V5	For ectopic expression of V5 tagged MYR4 with R182A mutation under its native promoter.
pMYR4-MYR4 (TXL AAA mut)-V5	For ectopic expression of V5 tagged MYR4 with RRL182AAA mutation under its native promoter.
pGRA-MYR4-3xHA	For endogenous tagging of MYR4 (single clone)
pTKO2-MYR4-3xHA	For endogenous tagging of MYR4
pTKO2-GRA54-3xHA	For endogenous tagging of GRA54
pTKO2-PPM3C-3xHA	For endogenous tagging of PPM3C

### Sheet: sgRNA sequences
GeneID	Name	sgRNA Sequence
TGGT1_237230	MYR3	CATCCGACAACTATGGACCC
TGGT1_228170	GRA44	GGCTCAACACACTCTCGCGA
TGGT1_316250	GRA45	GCTCGGTGCTCCGCCCTTCTG
TGGT1_211460	MYR4	GCCGAGCCACAGTGACCCCG
TGGT1_203310	GRA7	CAGTTCGTCATCTGACGCGG
TGGT1_264660	CST1	AATGTTGCACGATCCATCAG
TGGT1_270320	PPM3C	GGAGGAGAGCGGGATTCTGG
TGGT1_204340	GRA54	GACGACGCCCAACGTGACAG
TGGT1_319340	GRA52	GCGTCGGGGTCTGTGTTGTCG
